# Identification and analysis of individuals who deviate from their genetically-predicted phenotype

**DOI:** 10.1101/2023.02.10.528019

**Authors:** Gareth Hawkes, Loic Yengo, Sailaja Vedantam, Eirini Marouli, Robin N Beaumont, the GIANT Consortium, Jessica Tyrrell, Michael N Weedon, Joel Hirschhorn, Timothy M Frayling, Andrew R Wood

## Abstract

Findings from genome-wide association studies have facilitated the generation of genetic predictors for many common human phenotypes. Stratifying individuals misaligned to a genetic predictor based on common variants may be important for follow-up studies that aim to identify alternative causal factors. Using genome-wide imputed genetic data, we aimed to classify 158,951 unrelated individuals from the UK Biobank as either concordant or deviating from two well-measured phenotypes. We first applied our methods to standing height: our primary analysis classified 244 individuals (0.15%) as misaligned to their genetically predicted height. We show that these individuals are enriched for self-reporting being shorter or taller than average at age 10, diagnosed congenital malformations, and rare loss-of-function variants in genes previously catalogued as causal for growth disorders. Secondly, we apply our methods to LDL cholesterol. We classified 156 (0.12%) individuals as misaligned to their genetically predicted LDL cholesterol and show that these individuals were enriched for both clinically actionable cardiovascular risk factors and rare genetic variants in genes previously shown to be involved in metabolic processes. Individuals whose LDL-C was higher than expected based on the genetic predictor were also at higher risk of developing coronary artery disease and type-two diabetes, even after adjustment for measured LDL-C, BMI and age, suggesting upward deviation from genetically predicted LDL-C is indicative of generally poor health. Our results remained broadly consistent when performing sensitivity analysis based on a variety of parametric and non-parametric methods to define individuals deviating from polygenic expectation. Our analyses demonstrate the potential importance of quantitatively identifying individuals for further follow-up based on deviation from genetic predictions.

**Author Summary:** Human genetics is becoming increasingly useful to help predict human traits across a population owing to findings from large-scale genetic association studies and advances in the power of genetic predictors. This provides an opportunity to potentially identify individuals that deviate from genetic predictions for a common phenotype under investigation. For example, an individual may be genetically predicted to be tall, but be shorter than expected. It is potentially important to identify individuals who deviate from genetic predictions as this can facilitate further follow-up to assess likely causes. Using 158,951 unrelated individuals from the UK Biobank, with height and LDL cholesterol, as exemplar traits, we demonstrate that approximately 0.15% & 0.12% of individuals deviate from their genetically predicted phenotypes respectively. We observed these individuals to be enriched for a range of rare clinical diagnoses, as well as rare genetic factors that may be causal. Our analyses also demonstrate several methods for detecting individuals who deviate from genetic predictions that can be applied to a range of continuous human phenotypes.
