## Supplementary material for "Identification and analysis of individuals who deviate from their genetically-predicted phenotype": Supp Tables 9,10

### Sheet: STable9
MISALIGNMENT	BETA	BETA_LOWER	BETA_UPPER	SE	P	MASK	Sex	Method
LDL-C Low (0.001)	0.00351635	-0.253706	0.260739	0.131236	0.978624	TDI	Male	MAHALANOBIS
LDL-C Low (0.001)	0.0862284	-0.197017	0.369474	0.144513	0.550722	TDI	Female	MAHALANOBIS
LDL-C High (0.001)	-0.0289422	-0.332615	0.274731	0.154935	0.851817	TDI	Male	MAHALANOBIS
LDL-C High (0.001)	0.13081	-0.142762	0.404381	0.139577	0.348668	TDI	Female	MAHALANOBIS
LDL-C Low (0.05/n)	-0.710141	-1.79036	0.370079	0.551133	0.197575	TDI	Male	MAHALANOBIS
LDL-C Low (0.05/n)	-0.0558859	-1.86877	1.757	0.92494	0.95182	TDI	Female	MAHALANOBIS
LDL-C High (0.05/n)	0.0145382	0.0123346	0.0167417	0.00112426	3.53524e-38	TDI	Male	MAHALANOBIS
LDL-C High (0.05/n)	0.887433	-0.394458	2.16932	0.654026	0.174826	TDI	Female	MAHALANOBIS
LDL-C Low (0.001)	-0.884587	-1.13099	-0.638187	0.125714	2.00112e-12	Triglycerides	Male	MAHALANOBIS
LDL-C Low (0.001)	-0.982976	-1.23389	-0.732059	0.128019	1.64025e-14	Triglycerides	Female	MAHALANOBIS
LDL-C High (0.001)	0.694317	0.403581	0.985053	0.148335	2.86714e-06	Triglycerides	Male	MAHALANOBIS
LDL-C High (0.001)	0.876724	0.634588	1.11886	0.123539	1.29396e-12	Triglycerides	Female	MAHALANOBIS
LDL-C Low (0.05/n)	-0.0913142	-1.12569	0.943066	0.527745	0.862631	Triglycerides	Male	MAHALANOBIS
LDL-C Low (0.05/n)	0.801573	-0.803583	2.40673	0.818957	0.327697	Triglycerides	Female	MAHALANOBIS
LDL-C High (0.05/n)	0.0703632	0.0682552	0.0724711	0.00107547	0	Triglycerides	Male	MAHALANOBIS
LDL-C High (0.05/n)	0.543474	-0.591562	1.67851	0.5791	0.348002	Triglycerides	Female	MAHALANOBIS
LDL-C Low (0.001)	-0.631928	-0.8554	-0.408456	0.114016	3.00044e-08	HDL	Male	MAHALANOBIS
LDL-C Low (0.001)	-0.0460383	-0.297938	0.205862	0.12852	0.720182	HDL	Female	MAHALANOBIS
LDL-C High (0.001)	0.246606	-0.0170148	0.510226	0.1345	0.0667358	HDL	Male	MAHALANOBIS
LDL-C High (0.001)	0.0669379	-0.176207	0.310083	0.124053	0.589482	HDL	Female	MAHALANOBIS
LDL-C Low (0.05/n)	-1.34782	-2.28592	-0.409727	0.478621	0.00486395	HDL	Male	MAHALANOBIS
LDL-C Low (0.05/n)	-1.60508	-3.21694	0.00677649	0.822378	0.0509722	HDL	Female	MAHALANOBIS
LDL-C High (0.05/n)	-0.0749516	-0.0768632	-0.07304	0.000975319	0	HDL	Male	MAHALANOBIS
LDL-C High (0.05/n)	0.534922	-0.604838	1.67468	0.58151	0.357638	HDL	Female	MAHALANOBIS
LDL-C Low (0.001)	-0.0560231	-0.273687	0.161641	0.111053	0.613933	SBP	Male	MAHALANOBIS
LDL-C Low (0.001)	-0.0560594	-0.33193	0.219811	0.14075	0.690418	SBP	Female	MAHALANOBIS
LDL-C High (0.001)	0.0858748	-0.171073	0.342822	0.131096	0.512436	SBP	Male	MAHALANOBIS
LDL-C High (0.001)	0.211126	-0.0582747	0.480527	0.137449	0.124538	SBP	Female	MAHALANOBIS
LDL-C Low (0.05/n)	0.134892	-0.779228	1.04901	0.466388	0.772409	SBP	Male	MAHALANOBIS
LDL-C Low (0.05/n)	0.999715	-0.765807	2.76524	0.900777	0.267075	SBP	Female	MAHALANOBIS
LDL-C High (0.05/n)	0.0505447	0.0486781	0.0524113	0.00095235	0	SBP	Male	MAHALANOBIS
LDL-C High (0.05/n)	0.0797515	-1.16865	1.32815	0.63694	0.900358	SBP	Female	MAHALANOBIS
LDL-C Low (0.001)	-0.270788	-0.50695	-0.034626	0.120491	0.0246212	DBP	Male	MAHALANOBIS
LDL-C Low (0.001)	-0.0930116	-0.372069	0.186046	0.142376	0.513579	DBP	Female	MAHALANOBIS
LDL-C High (0.001)	0.0998721	-0.178932	0.378676	0.142247	0.482619	DBP	Male	MAHALANOBIS
LDL-C High (0.001)	0.21089	-0.0585521	0.480332	0.13747	0.125018	DBP	Female	MAHALANOBIS
LDL-C Low (0.05/n)	-0.221091	-1.21288	0.770701	0.506016	0.662168	DBP	Male	MAHALANOBIS
LDL-C Low (0.05/n)	1.51949	-0.26646	3.30544	0.911199	0.0954069	DBP	Female	MAHALANOBIS
LDL-C High (0.05/n)	0.0707889	0.0687621	0.0728157	0.00103407	0	DBP	Male	MAHALANOBIS
LDL-C High (0.05/n)	-0.282179	-1.54503	0.980677	0.644314	0.661423	DBP	Female	MAHALANOBIS
LDL-C Low (0.001)	0.0296512	-0.200048	0.25935	0.117193	0.800261	BMI	Male	MAHALANOBIS
LDL-C Low (0.001)	-0.238096	-0.563549	0.0873564	0.166047	0.151605	BMI	Female	MAHALANOBIS
LDL-C High (0.001)	0.112079	-0.158974	0.383132	0.138292	0.417687	BMI	Male	MAHALANOBIS
LDL-C High (0.001)	0.635629	0.321423	0.949835	0.160309	7.34902e-05	BMI	Female	MAHALANOBIS
LDL-C Low (0.05/n)	0.0954917	-0.868964	1.05995	0.492069	0.846129	BMI	Male	MAHALANOBIS
LDL-C Low (0.05/n)	-0.703667	-2.78672	1.37939	1.06278	0.507911	BMI	Female	MAHALANOBIS
LDL-C High (0.05/n)	0.000795757	-0.0002099	0.00180141	0.00051309	0.120931	BMI	Male	MAHALANOBIS
LDL-C High (0.05/n)	-0.00717729	-1.48011	1.46576	0.751497	0.99238	BMI	Female	MAHALANOBIS
LDL-C Low (0.001)	0.0814353	-0.104309	0.26718	0.0947677	0.390172	Height	Male	MAHALANOBIS
LDL-C Low (0.001)	-0.140894	-0.354265	0.0724778	0.108863	0.195592	Height	Female	MAHALANOBIS
LDL-C High (0.001)	-0.128241	-0.347473	0.0909918	0.111853	0.251591	Height	Male	MAHALANOBIS
LDL-C High (0.001)	-0.0324137	-0.238403	0.173576	0.105097	0.757765	Height	Female	MAHALANOBIS
LDL-C Low (0.05/n)	-0.0836741	-0.863829	0.696481	0.398038	0.8335	Height	Male	MAHALANOBIS
LDL-C Low (0.05/n)	-1.29344	-2.65899	0.0721141	0.69671	0.0633891	Height	Female	MAHALANOBIS
LDL-C High (0.05/n)	-0.00877085	-0.0103606	-0.00718108	0.000811109	3.22643e-27	Height	Male	MAHALANOBIS
LDL-C High (0.05/n)	0.831164	-0.134419	1.79675	0.492644	0.091581	Height	Female	MAHALANOBIS
LDL-C Low (0.001)	-0.0102727	-0.113005	0.0924601	0.0524147	0.84462	Weight	Male	MAHALANOBIS
LDL-C Low (0.001)	-0.0813979	-0.206263	0.0434674	0.0637068	0.201363	Weight	Female	MAHALANOBIS
LDL-C High (0.001)	-0.0569086	-0.178152	0.064335	0.061859	0.357592	Weight	Male	MAHALANOBIS
LDL-C High (0.001)	-0.0492554	-0.169799	0.0712885	0.061502	0.423207	Weight	Female	MAHALANOBIS
LDL-C Low (0.05/n)	-0.080822	-0.512275	0.350631	0.220129	0.713504	Weight	Male	MAHALANOBIS
LDL-C Low (0.05/n)	-0.668166	-1.46733	0.130994	0.407734	0.101276	Weight	Female	MAHALANOBIS
LDL-C High (0.05/n)	0.163926	0.163047	0.164805	0.000448577	0	Weight	Male	MAHALANOBIS
LDL-C High (0.05/n)	0.551866	-0.0132208	1.11695	0.288309	0.0556074	Weight	Female	MAHALANOBIS
LDL-C Low (0.001)	0.0854871	-0.171647	0.342621	0.131191	0.514649	Cigs	Male	MAHALANOBIS
LDL-C Low (0.001)	-0.166984	-0.399981	0.0660126	0.118876	0.16012	Cigs	Female	MAHALANOBIS
LDL-C High (0.001)	-0.0974035	-0.397842	0.203035	0.153285	0.525146	Cigs	Male	MAHALANOBIS
LDL-C High (0.001)	0.30325	0.0838317	0.522668	0.111948	0.00675452	Cigs	Female	MAHALANOBIS
LDL-C Low (0.05/n)	-0.48622	-2.13137	1.15893	0.839365	0.56241	Cigs	Male	MAHALANOBIS
LDL-C Low (0.05/n)	2.22823	0.931434	3.52503	0.661633	0.000758431	Cigs	Female	MAHALANOBIS
LDL-C High (0.05/n)	0.0286037	0.0264476	0.0307598	0.00110005	1.28457e-147	Cigs	Male	MAHALANOBIS
LDL-C High (0.05/n)	-0.32233	-1.61929	0.974628	0.661713	0.62618	Cigs	Female	MAHALANOBIS
LDL-C Low (0.001)	0.116469	-0.112193	0.34513	0.116664	0.318127	Alcohol	Male	MAHALANOBIS
LDL-C Low (0.001)	0.0448192	-0.226691	0.316329	0.138526	0.746284	Alcohol	Female	MAHALANOBIS
LDL-C High (0.001)	-0.0498427	-0.319724	0.220038	0.137694	0.717368	Alcohol	Male	MAHALANOBIS
LDL-C High (0.001)	0.231221	-0.0308897	0.493332	0.13373	0.0838126	Alcohol	Female	MAHALANOBIS
LDL-C Low (0.05/n)	-0.223743	-1.18408	0.736594	0.489968	0.647926	Alcohol	Male	MAHALANOBIS
LDL-C Low (0.05/n)	-1.33483	-3.07237	0.402716	0.886502	0.132144	Alcohol	Female	MAHALANOBIS
LDL-C High (0.05/n)	0.0165984	0.0146401	0.0185566	0.000999115	8.77578e-62	Alcohol	Male	MAHALANOBIS
LDL-C High (0.05/n)	-1.00399	-2.23262	0.224631	0.626849	0.109239	Alcohol	Female	MAHALANOBIS
LDL-C Low (2SD)	0.198539	0.148896	0.248182	0.0253281	4.65515e-15	TDI	Male	GRS Residuals
LDL-C Low (2SD)	0.0881648	0.0419478	0.134382	0.0235801	0.000184988	TDI	Female	GRS Residuals
LDL-C High (2SD)	0.096157	0.0453083	0.147006	0.0259432	0.000210448	TDI	Male	GRS Residuals
LDL-C High (2SD)	0.0408893	-0.00390097	0.0856795	0.0228522	0.0735731	TDI	Female	GRS Residuals
LDL-C Low (3SD)	0.186017	0.0279926	0.344041	0.0806247	0.0210486	TDI	Male	GRS Residuals
LDL-C Low (3SD)	0.104949	-0.0395814	0.249479	0.0737398	0.154676	TDI	Female	GRS Residuals
LDL-C High (3SD)	0.0940262	-0.0736349	0.261687	0.0855414	0.271692	TDI	Male	GRS Residuals
LDL-C High (3SD)	0.099948	-0.0402469	0.240143	0.071528	0.162322	TDI	Female	GRS Residuals
LDL-C Low (2SD)	-0.735809	-0.783556	-0.688063	0.0243605	2.15851e-198	Triglycerides	Male	GRS Residuals
LDL-C Low (2SD)	-0.59401	-0.635053	-0.552967	0.0209403	1.13641e-175	Triglycerides	Female	GRS Residuals
LDL-C High (2SD)	0.543475	0.494965	0.591986	0.0247501	2.68015e-106	Triglycerides	Male	GRS Residuals
LDL-C High (2SD)	0.723264	0.683664	0.762865	0.0202044	2.84689e-277	Triglycerides	Female	GRS Residuals
LDL-C Low (3SD)	-1.08019	-1.23176	-0.928626	0.0773309	3.03815e-44	Triglycerides	Male	GRS Residuals
LDL-C Low (3SD)	-0.845335	-0.973476	-0.717194	0.0653781	3.50692e-38	Triglycerides	Female	GRS Residuals
LDL-C High (3SD)	0.600896	0.44045	0.761342	0.0818603	2.16566e-13	Triglycerides	Male	GRS Residuals
LDL-C High (3SD)	0.764954	0.640828	0.889079	0.0633292	1.51665e-33	Triglycerides	Female	GRS Residuals
LDL-C Low (2SD)	-0.404188	-0.447758	-0.360617	0.0222299	1.32764e-73	HDL	Male	GRS Residuals
LDL-C Low (2SD)	-0.254587	-0.29599	-0.213185	0.0211237	2.09181e-33	HDL	Female	GRS Residuals
LDL-C High (2SD)	0.220411	0.176393	0.264429	0.0224584	1.03203e-22	HDL	Male	GRS Residuals
LDL-C High (2SD)	-0.0355883	-0.0752851	0.00410849	0.0202535	0.0788988	HDL	Female	GRS Residuals
LDL-C Low (3SD)	-0.691574	-0.828975	-0.554173	0.0701025	6.23481e-23	HDL	Male	GRS Residuals
LDL-C Low (3SD)	-0.25662	-0.385231	-0.128009	0.0656179	9.21008e-05	HDL	Female	GRS Residuals
LDL-C High (3SD)	0.361492	0.21597	0.507015	0.0742462	1.1266e-06	HDL	Male	GRS Residuals
LDL-C High (3SD)	-0.0356602	-0.160237	0.0889163	0.0635594	0.574764	HDL	Female	GRS Residuals
LDL-C Low (2SD)	-0.0100379	-0.0520477	0.0319718	0.0214335	0.639552	SBP	Male	GRS Residuals
LDL-C Low (2SD)	-0.0672582	-0.11241	-0.0221063	0.0230367	0.0035062	SBP	Female	GRS Residuals
LDL-C High (2SD)	0.183811	0.140731	0.226891	0.0219796	6.30249e-17	SBP	Male	GRS Residuals
LDL-C High (2SD)	0.173071	0.129438	0.216704	0.022262	7.72603e-15	SBP	Female	GRS Residuals
LDL-C Low (3SD)	-0.0998604	-0.233546	0.0338256	0.0682072	0.143181	SBP	Male	GRS Residuals
LDL-C Low (3SD)	0.146811	0.00601233	0.28761	0.0718362	0.0409889	SBP	Female	GRS Residuals
LDL-C High (3SD)	0.216818	0.0748832	0.358752	0.0724156	0.00275435	SBP	Male	GRS Residuals
LDL-C High (3SD)	0.262762	0.125831	0.399694	0.069863	0.000169355	SBP	Female	GRS Residuals
LDL-C Low (2SD)	-0.101511	-0.147162	-0.0558603	0.0232912	1.3135e-05	DBP	Male	GRS Residuals
LDL-C Low (2SD)	-0.113449	-0.159152	-0.0677455	0.023318	1.14623e-06	DBP	Female	GRS Residuals
LDL-C High (2SD)	0.248841	0.202068	0.295613	0.0238634	1.98459e-25	DBP	Male	GRS Residuals
LDL-C High (2SD)	0.199832	0.155676	0.243987	0.0225284	7.52679e-19	DBP	Female	GRS Residuals
LDL-C Low (3SD)	-0.188139	-0.333198	-0.0430799	0.0740096	0.0110228	DBP	Male	GRS Residuals
LDL-C Low (3SD)	0.0933146	-0.0491097	0.235739	0.0726655	0.19909	DBP	Female	GRS Residuals
LDL-C High (3SD)	0.235865	0.0818593	0.38987	0.0785742	0.00268535	DBP	Male	GRS Residuals
LDL-C High (3SD)	0.307084	0.168955	0.445212	0.0704737	1.31866e-05	DBP	Female	GRS Residuals
LDL-C Low (2SD)	-0.121271	-0.16589	-0.076653	0.0227645	1.00216e-07	BMI	Male	GRS Residuals
LDL-C Low (2SD)	-0.276854	-0.330098	-0.223609	0.0271657	2.28576e-24	BMI	Female	GRS Residuals
LDL-C High (2SD)	0.217963	0.172768	0.263157	0.0230584	3.46054e-21	BMI	Male	GRS Residuals
LDL-C High (2SD)	0.41055	0.359422	0.461678	0.0260858	1.10841e-55	BMI	Female	GRS Residuals
LDL-C Low (3SD)	0.063604	-0.0774815	0.20469	0.0719824	0.376915	BMI	Male	GRS Residuals
LDL-C Low (3SD)	-0.0353639	-0.201462	0.130734	0.0847439	0.676458	BMI	Female	GRS Residuals
LDL-C High (3SD)	0.288429	0.138853	0.438005	0.0763143	0.000157368	BMI	Male	GRS Residuals
LDL-C High (3SD)	0.429276	0.26829	0.590261	0.0821354	1.7349e-07	BMI	Female	GRS Residuals
LDL-C Low (2SD)	-0.0447534	-0.0805167	-0.0089901	0.0182466	0.0141827	Height	Male	GRS Residuals
LDL-C Low (2SD)	-0.0328051	-0.0676488	0.00203864	0.0177774	0.0649961	Height	Female	GRS Residuals
LDL-C High (2SD)	-0.0976415	-0.134288	-0.0609946	0.0186974	1.77614e-07	Height	Male	GRS Residuals
LDL-C High (2SD)	-0.0716613	-0.10533	-0.0379925	0.017178	3.02827e-05	Height	Female	GRS Residuals
LDL-C Low (3SD)	-0.0492045	-0.163232	0.0648234	0.0581775	0.397688	Height	Male	GRS Residuals
LDL-C Low (3SD)	-0.158425	-0.267326	-0.0495248	0.0555615	0.00435515	Height	Female	GRS Residuals
LDL-C High (3SD)	-0.0955596	-0.216602	0.0254832	0.0617565	0.121784	Height	Male	GRS Residuals
LDL-C High (3SD)	-0.140768	-0.246354	-0.0351817	0.0538704	0.00897567	Height	Female	GRS Residuals
LDL-C Low (2SD)	-0.0637359	-0.083545	-0.0439268	0.0101067	2.88473e-10	Weight	Male	GRS Residuals
LDL-C Low (2SD)	-0.0659889	-0.0863949	-0.045583	0.0104112	2.34279e-10	Weight	Female	GRS Residuals
LDL-C High (2SD)	-0.0414439	-0.0617325	-0.0211553	0.0103513	6.24531e-05	Weight	Male	GRS Residuals
LDL-C High (2SD)	-0.0168488	-0.0365284	0.00283078	0.0100406	0.09334	Weight	Female	GRS Residuals
LDL-C Low (3SD)	-0.0628617	-0.125923	0.000199332	0.032174	0.0507308	Weight	Male	GRS Residuals
LDL-C Low (3SD)	-0.108793	-0.172516	-0.0450705	0.0325116	0.000819602	Weight	Female	GRS Residuals
LDL-C High (3SD)	-0.0367632	-0.103707	0.0301806	0.034155	0.28177	Weight	Male	GRS Residuals
LDL-C High (3SD)	-0.0658914	-0.127671	-0.00411177	0.0315202	0.0365825	Weight	Female	GRS Residuals
LDL-C Low (2SD)	0.0475652	-0.00125628	0.0963867	0.0249089	0.0561973	Cigs	Male	GRS Residuals
LDL-C Low (2SD)	0.0404265	0.00402997	0.076823	0.0185697	0.0294845	Cigs	Female	GRS Residuals
LDL-C High (2SD)	0.119462	0.0690115	0.169912	0.02574	3.47799e-06	Cigs	Male	GRS Residuals
LDL-C High (2SD)	0.0920864	0.0571892	0.126984	0.0178047	2.32579e-07	Cigs	Female	GRS Residuals
LDL-C Low (3SD)	-0.0865455	-0.249728	0.0766369	0.0832563	0.298576	Cigs	Male	GRS Residuals
LDL-C Low (3SD)	0.0291717	-0.0839339	0.142277	0.0577069	0.6132	Cigs	Female	GRS Residuals
LDL-C High (3SD)	0.258347	0.0864977	0.430196	0.0876781	0.0032157	Cigs	Male	GRS Residuals
LDL-C High (3SD)	0.153634	0.0409128	0.266355	0.0575107	0.00755654	Cigs	Female	GRS Residuals
LDL-C Low (2SD)	0.262179	0.217964	0.306395	0.0225589	3.53914e-31	Alcohol	Male	GRS Residuals
LDL-C Low (2SD)	0.0506029	0.00626022	0.0949455	0.0226238	0.0253096	Alcohol	Female	GRS Residuals
LDL-C High (2SD)	-0.0762709	-0.121496	-0.0310457	0.0230741	0.000948894	Alcohol	Male	GRS Residuals
LDL-C High (2SD)	0.0988381	0.0559314	0.141745	0.0218912	6.34641e-06	Alcohol	Female	GRS Residuals
LDL-C Low (3SD)	0.329416	0.188973	0.469859	0.0716546	4.29279e-06	Alcohol	Male	GRS Residuals
LDL-C Low (3SD)	0.169156	0.0302025	0.308109	0.0708945	0.0170355	Alcohol	Female	GRS Residuals
LDL-C High (3SD)	-0.0525162	-0.20148	0.0964479	0.0760021	0.489579	Alcohol	Male	GRS Residuals
LDL-C High (3SD)	0.174258	0.0395158	0.309	0.068746	0.0112539	Alcohol	Female	GRS Residuals
LDL-C Low (1.5IQR)	0.197639	0.148965	0.246313	0.0248337	1.78263e-15	TDI	Male	IQR
LDL-C Low (1.5IQR)	0.0933136	0.0479538	0.138673	0.0231428	5.53629e-05	TDI	Female	IQR
LDL-C High (1.5IQR)	0.100376	0.0507039	0.150048	0.0253428	7.48403e-05	TDI	Male	IQR
LDL-C High (1.5IQR)	0.0341772	-0.00968353	0.0780379	0.0223779	0.126699	TDI	Female	IQR
LDL-C Low (3IQR)	-0.496525	-1.12033	0.127283	0.318269	0.118749	TDI	Male	IQR
LDL-C Low (3IQR)	0.194115	-0.616626	1.00486	0.413643	0.638871	TDI	Female	IQR
LDL-C High (3IQR)	0.343114	-0.493692	1.17992	0.426942	0.421601	TDI	Male	IQR
LDL-C High (3IQR)	-0.608856	-1.18225	-0.0354572	0.29255	0.0374206	TDI	Female	IQR
LDL-C Low (1.5IQR)	-0.728256	-0.775102	-0.68141	0.023901	8.15314e-202	Triglycerides	Male	IQR
LDL-C Low (1.5IQR)	-0.591817	-0.6321	-0.551534	0.0205526	6.49836e-181	Triglycerides	Female	IQR
LDL-C High (1.5IQR)	0.528595	0.481198	0.575992	0.0241821	2.32231e-105	Triglycerides	Male	IQR
LDL-C High (1.5IQR)	0.717838	0.679037	0.756638	0.019796	2.26727e-284	Triglycerides	Female	IQR
LDL-C Low (3IQR)	-0.80051	-1.39784	-0.203181	0.304759	0.00862495	Triglycerides	Male	IQR
LDL-C Low (3IQR)	-1.12424	-1.84212	-0.406364	0.366265	0.00214544	Triglycerides	Female	IQR
LDL-C High (3IQR)	0.636613	-0.164639	1.43787	0.408802	0.119415	Triglycerides	Male	IQR
LDL-C High (3IQR)	0.566065	0.0583977	1.07373	0.259014	0.0288596	Triglycerides	Female	IQR
LDL-C Low (1.5IQR)	-0.40129	-0.444034	-0.358545	0.0218085	2.48522e-75	HDL	Male	IQR
LDL-C Low (1.5IQR)	-0.246068	-0.286687	-0.20545	0.0207238	1.78572e-32	HDL	Female	IQR
LDL-C High (1.5IQR)	0.23824	0.195231	0.281248	0.0219431	1.99755e-27	HDL	Male	IQR
LDL-C High (1.5IQR)	-0.0345173	-0.0733983	0.00436372	0.0198372	0.0818607	HDL	Female	IQR
LDL-C Low (3IQR)	-0.842355	-1.38399	-0.300717	0.276346	0.00230364	HDL	Male	IQR
LDL-C Low (3IQR)	-0.198225	-0.919096	0.522646	0.367791	0.589916	HDL	Female	IQR
LDL-C High (3IQR)	0.466317	-0.260315	1.19295	0.37073	0.208459	HDL	Male	IQR
LDL-C High (3IQR)	0.00257378	-0.507181	0.512328	0.260079	0.992104	HDL	Female	IQR
LDL-C Low (1.5IQR)	-0.00290291	-0.0440984	0.0382925	0.0210181	0.89015	SBP	Male	IQR
LDL-C Low (1.5IQR)	-0.0663857	-0.110695	-0.0220769	0.0226066	0.0033201	SBP	Female	IQR
LDL-C High (1.5IQR)	0.184392	0.142288	0.226496	0.0214817	9.48354e-18	SBP	Male	IQR
LDL-C High (1.5IQR)	0.161576	0.118844	0.204308	0.0218022	1.27239e-13	SBP	Female	IQR
LDL-C Low (3IQR)	0.244769	-0.283058	0.772596	0.269299	0.363403	SBP	Male	IQR
LDL-C Low (3IQR)	0.411385	-0.378244	1.20101	0.402872	0.307197	SBP	Female	IQR
LDL-C High (3IQR)	0.648306	-0.0598457	1.35646	0.361302	0.0727627	SBP	Male	IQR
LDL-C High (3IQR)	0.0547076	-0.503657	0.613072	0.28488	0.847714	SBP	Female	IQR
LDL-C Low (1.5IQR)	-0.0957701	-0.140524	-0.0510163	0.0228336	2.74288e-05	DBP	Male	IQR
LDL-C Low (1.5IQR)	-0.112345	-0.157189	-0.0675009	0.0228797	9.12385e-07	DBP	Female	IQR
LDL-C High (1.5IQR)	0.246582	0.20088	0.292285	0.0233176	4.18558e-26	DBP	Male	IQR
LDL-C High (1.5IQR)	0.195415	0.152156	0.238675	0.0220712	8.71377e-19	DBP	Female	IQR
LDL-C Low (3IQR)	-0.162495	-0.735149	0.41016	0.292171	0.578102	DBP	Male	IQR
LDL-C Low (3IQR)	0.700068	-0.0986719	1.49881	0.40752	0.0858261	DBP	Female	IQR
LDL-C High (3IQR)	0.8738	0.105423	1.64218	0.392029	0.0258247	DBP	Male	IQR
LDL-C High (3IQR)	0.134322	-0.430537	0.699181	0.288193	0.641158	DBP	Female	IQR
LDL-C Low (1.5IQR)	-0.124769	-0.168522	-0.0810169	0.0223228	2.29276e-08	BMI	Male	IQR
LDL-C Low (1.5IQR)	-0.282237	-0.334472	-0.230002	0.0266507	3.5174e-26	BMI	Female	IQR
LDL-C High (1.5IQR)	0.211145	0.166983	0.255307	0.0225317	7.51212e-21	BMI	Male	IQR
LDL-C High (1.5IQR)	0.413625	0.363562	0.463687	0.0255421	7.75984e-59	BMI	Female	IQR
LDL-C Low (3IQR)	0.197815	-0.359017	0.754647	0.284098	0.48625	BMI	Male	IQR
LDL-C Low (3IQR)	0.0629398	-0.868645	0.994524	0.475298	0.894651	BMI	Female	IQR
LDL-C High (3IQR)	0.439285	-0.307823	1.18639	0.381178	0.249146	BMI	Male	IQR
LDL-C High (3IQR)	0.888254	0.229502	1.54701	0.336098	0.00822386	BMI	Female	IQR
LDL-C Low (1.5IQR)	-0.0597163	-0.0947828	-0.0246498	0.0178911	0.000845237	Height	Male	IQR
LDL-C Low (1.5IQR)	-0.031565	-0.0657651	0.00263513	0.0174491	0.0704596	Height	Female	IQR
LDL-C High (1.5IQR)	-0.102838	-0.13866	-0.0670153	0.0182767	1.84802e-08	Height	Male	IQR
LDL-C High (1.5IQR)	-0.0534221	-0.0863918	-0.0204524	0.0168213	0.00149478	Height	Female	IQR
LDL-C Low (3IQR)	0.0653738	-0.385089	0.515836	0.229828	0.776069	Height	Male	IQR
LDL-C Low (3IQR)	0.200816	-0.409902	0.811534	0.311591	0.519263	Height	Female	IQR
LDL-C High (3IQR)	-0.344298	-0.948586	0.259991	0.30831	0.264118	Height	Male	IQR
LDL-C High (3IQR)	-0.12839	-0.560256	0.303477	0.22034	0.560106	Height	Female	IQR
LDL-C Low (1.5IQR)	-0.0704602	-0.0898859	-0.0510346	0.00991104	1.18426e-12	Weight	Male	IQR
LDL-C Low (1.5IQR)	-0.0620956	-0.0821181	-0.0420731	0.0102155	1.22122e-09	Weight	Female	IQR
LDL-C High (1.5IQR)	-0.0437309	-0.0635651	-0.0238967	0.0101195	1.55343e-05	Weight	Male	IQR
LDL-C High (1.5IQR)	-0.00560983	-0.0248792	0.0136595	0.0098313	0.568267	Weight	Female	IQR
LDL-C Low (3IQR)	0.00247914	-0.246652	0.25161	0.127108	0.984439	Weight	Male	IQR
LDL-C Low (3IQR)	0.136502	-0.220904	0.493908	0.18235	0.454118	Weight	Female	IQR
LDL-C High (3IQR)	-0.236957	-0.571152	0.0972376	0.170508	0.164622	Weight	Male	IQR
LDL-C High (3IQR)	-0.0886603	-0.341406	0.164086	0.128952	0.491743	Weight	Female	IQR
LDL-C Low (1.5IQR)	0.0567616	0.00881195	0.104711	0.0244641	0.0203358	Cigs	Male	IQR
LDL-C Low (1.5IQR)	0.0273694	-0.00820854	0.0629472	0.018152	0.131616	Cigs	Female	IQR
LDL-C High (1.5IQR)	0.11278	0.0634624	0.162098	0.0251622	7.41316e-06	Cigs	Male	IQR
LDL-C High (1.5IQR)	0.0828775	0.0486334	0.117122	0.0174715	2.10632e-06	Cigs	Female	IQR
LDL-C Low (3IQR)	-0.0946101	-0.766347	0.577126	0.342723	0.782508	Cigs	Male	IQR
LDL-C Low (3IQR)	0.938581	0.0215529	1.85561	0.467872	0.0448556	Cigs	Female	IQR
LDL-C High (3IQR)	0.479082	-0.343725	1.30189	0.419799	0.253788	Cigs	Male	IQR
LDL-C High (3IQR)	0.0841974	-0.405974	0.574369	0.250088	0.736366	Cigs	Female	IQR
LDL-C Low (1.5IQR)	0.267712	0.224341	0.311084	0.0221282	1.22027e-33	Alcohol	Male	IQR
LDL-C Low (1.5IQR)	0.0430019	-0.000530361	0.0865342	0.0222104	0.0528583	Alcohol	Female	IQR
LDL-C High (1.5IQR)	-0.0772811	-0.121493	-0.033069	0.0225572	0.00061309	Alcohol	Male	IQR
LDL-C High (1.5IQR)	0.0834128	0.0413805	0.125445	0.0214451	0.000100532	Alcohol	Female	IQR
LDL-C Low (3IQR)	0.14616	-0.40833	0.700651	0.282903	0.605407	Alcohol	Male	IQR
LDL-C Low (3IQR)	-0.226138	-1.0032	0.550924	0.39646	0.568414	Alcohol	Female	IQR
LDL-C High (3IQR)	0.619432	-0.124423	1.36329	0.379518	0.102654	Alcohol	Male	IQR
LDL-C High (3IQR)	-0.106644	-0.656157	0.442869	0.280364	0.703667	Alcohol	Female	IQR
LDL-C Low (0.001)	0.181822	-0.00472275	0.368367	0.0951759	0.0560896	TDI	Male	GRS Ranking
LDL-C Low (0.001)	0.132388	-0.0415201	0.306297	0.0887288	0.135689	TDI	Female	GRS Ranking
LDL-C High (0.001)	0.0618837	-0.133456	0.257224	0.0996632	0.534649	TDI	Male	GRS Ranking
LDL-C High (0.001)	0.114653	-0.0554291	0.284735	0.0867766	0.186425	TDI	Female	GRS Ranking
LDL-C Low (1/10000)	-0.384272	-0.852327	0.0837829	0.238804	0.107588	TDI	Male	GRS Ranking
LDL-C Low (1/10000)	0.17998	-0.393618	0.753578	0.292652	0.538559	TDI	Female	GRS Ranking
LDL-C High (1/10000)	-0.313237	-0.937232	0.310757	0.318364	0.325171	TDI	Male	GRS Ranking
LDL-C High (1/10000)	-0.184798	-0.708515	0.338919	0.267203	0.489189	TDI	Female	GRS Ranking
LDL-C Low (0.001)	-1.07691	-1.2595	-0.894316	0.0931592	7.13849e-31	Triglycerides	Male	GRS Ranking
LDL-C Low (0.001)	-0.978254	-1.13687	-0.81964	0.0809254	1.32018e-33	Triglycerides	Female	GRS Ranking
LDL-C High (0.001)	0.694503	0.503568	0.885439	0.097416	1.0214e-12	Triglycerides	Male	GRS Ranking
LDL-C High (0.001)	0.901833	0.746845	1.05682	0.0790752	4.2232e-30	Triglycerides	Female	GRS Ranking
LDL-C Low (1/10000)	-1.33404	-1.79171	-0.87636	0.233508	1.11553e-08	Triglycerides	Male	GRS Ranking
LDL-C Low (1/10000)	-0.98379	-1.50658	-0.461006	0.266727	0.000225866	Triglycerides	Female	GRS Ranking
LDL-C High (1/10000)	0.467511	-0.14251	1.07753	0.311235	0.133073	Triglycerides	Male	GRS Ranking
LDL-C High (1/10000)	0.655154	0.177905	1.1324	0.243494	0.00713346	Triglycerides	Female	GRS Ranking
LDL-C Low (0.001)	-0.718527	-0.882219	-0.554836	0.0835159	7.93158e-18	HDL	Male	GRS Ranking
LDL-C Low (0.001)	-0.183588	-0.338433	-0.0287438	0.0790023	0.0201373	HDL	Female	GRS Ranking
LDL-C High (0.001)	0.379786	0.208539	0.551033	0.087371	1.38367e-05	HDL	Male	GRS Ranking
LDL-C High (0.001)	-0.0402807	-0.191616	0.111054	0.0772117	0.601887	HDL	Female	GRS Ranking
LDL-C Low (1/10000)	-0.795629	-1.20601	-0.385248	0.209378	0.000144869	HDL	Male	GRS Ranking
LDL-C Low (1/10000)	-0.0222691	-0.532856	0.488318	0.260504	0.931876	HDL	Female	GRS Ranking
LDL-C High (1/10000)	0.433419	-0.113663	0.980501	0.279124	0.12048	HDL	Male	GRS Ranking
LDL-C High (1/10000)	0.274826	-0.191278	0.74093	0.237808	0.247824	HDL	Female	GRS Ranking
LDL-C Low (0.001)	-0.1333	-0.291812	0.0252131	0.0808738	0.0993089	SBP	Male	GRS Ranking
LDL-C Low (0.001)	0.135706	-0.0342164	0.305628	0.086695	0.117512	SBP	Female	GRS Ranking
LDL-C High (0.001)	0.16068	-0.00535513	0.326715	0.0847118	0.0578616	SBP	Male	GRS Ranking
LDL-C High (0.001)	0.228853	0.0619702	0.395736	0.0851443	0.00719369	SBP	Female	GRS Ranking
LDL-C Low (1/10000)	0.0405243	-0.357117	0.438165	0.202878	0.841679	SBP	Male	GRS Ranking
LDL-C Low (1/10000)	0.377199	-0.183213	0.93761	0.285924	0.187098	SBP	Female	GRS Ranking
LDL-C High (1/10000)	0.15802	-0.372164	0.688204	0.270502	0.559106	SBP	Male	GRS Ranking
LDL-C High (1/10000)	-0.0533966	-0.587715	0.480922	0.272612	0.844712	SBP	Female	GRS Ranking
LDL-C Low (0.001)	-0.264251	-0.436202	-0.0922996	0.0877302	0.00259578	DBP	Male	GRS Ranking
LDL-C Low (0.001)	0.0501019	-0.121617	0.221821	0.0876117	0.567417	DBP	Female	GRS Ranking
LDL-C High (0.001)	0.163522	-0.0165919	0.343636	0.0918947	0.075172	DBP	Male	GRS Ranking
LDL-C High (0.001)	0.308353	0.140406	0.4763	0.0856873	0.000320183	DBP	Female	GRS Ranking
LDL-C Low (1/10000)	-0.0776325	-0.508972	0.353707	0.220071	0.724269	DBP	Male	GRS Ranking
LDL-C Low (1/10000)	0.613881	0.047547	1.18022	0.288946	0.0336276	DBP	Female	GRS Ranking
LDL-C High (1/10000)	0.222036	-0.353142	0.797214	0.293458	0.449281	DBP	Male	GRS Ranking
LDL-C High (1/10000)	0.0640355	-0.453012	0.581083	0.2638	0.808205	DBP	Female	GRS Ranking
LDL-C Low (0.001)	0.111188	-0.0567168	0.279092	0.0856656	0.194317	BMI	Male	GRS Ranking
LDL-C Low (0.001)	-0.00776666	-0.208238	0.192704	0.102281	0.939471	BMI	Female	GRS Ranking
LDL-C High (0.001)	0.27827	0.102489	0.454051	0.089684	0.00191806	BMI	Male	GRS Ranking
LDL-C High (0.001)	0.524836	0.32887	0.720801	0.0999825	1.53166e-07	BMI	Female	GRS Ranking
LDL-C Low (1/10000)	0.0325337	-0.388749	0.453816	0.21494	0.879691	BMI	Male	GRS Ranking
LDL-C Low (1/10000)	0.0838052	-0.577382	0.744992	0.33734	0.803803	BMI	Female	GRS Ranking
LDL-C High (1/10000)	0.403428	-0.158224	0.96508	0.286557	0.159183	BMI	Male	GRS Ranking
LDL-C High (1/10000)	0.9543	0.350727	1.55787	0.307945	0.00194305	BMI	Female	GRS Ranking
LDL-C Low (0.001)	-0.0706465	-0.205605	0.0643124	0.0688566	0.304899	Height	Male	GRS Ranking
LDL-C Low (0.001)	-0.219258	-0.350224	-0.0882923	0.0668192	0.00103361	Height	Female	GRS Ranking
LDL-C High (0.001)	-0.119024	-0.260384	0.0223363	0.0721225	0.0988872	Height	Male	GRS Ranking
LDL-C High (0.001)	-0.110733	-0.238771	0.017304	0.0653252	0.0900592	Height	Female	GRS Ranking
LDL-C Low (1/10000)	0.0547866	-0.283975	0.393548	0.172837	0.751257	Height	Male	GRS Ranking
LDL-C Low (1/10000)	-0.0879812	-0.519887	0.343925	0.22036	0.689702	Height	Female	GRS Ranking
LDL-C High (1/10000)	-0.32626	-0.777878	0.125358	0.230417	0.156795	Height	Male	GRS Ranking
LDL-C High (1/10000)	-0.2318	-0.626079	0.162478	0.201162	0.2492	Height	Female	GRS Ranking
LDL-C Low (0.001)	-0.0661462	-0.140838	0.00854551	0.038108	0.0826126	Weight	Male	GRS Ranking
LDL-C Low (0.001)	-0.135671	-0.212268	-0.0590746	0.03908	0.000517628	Weight	Female	GRS Ranking
LDL-C High (0.001)	-0.0474011	-0.125634	0.0308322	0.0399149	0.235015	Weight	Male	GRS Ranking
LDL-C High (0.001)	-0.0541222	-0.129012	0.0207673	0.038209	0.15664	Weight	Female	GRS Ranking
LDL-C Low (1/10000)	0.000146215	-0.187332	0.187625	0.0956524	0.99878	Weight	Male	GRS Ranking
LDL-C Low (1/10000)	0.00242327	-0.250215	0.255062	0.128897	0.985001	Weight	Female	GRS Ranking
LDL-C High (1/10000)	-0.198864	-0.448791	0.0510634	0.127514	0.118873	Weight	Male	GRS Ranking
LDL-C High (1/10000)	-0.175442	-0.406071	0.0551879	0.117668	0.13597	Weight	Female	GRS Ranking
LDL-C Low (0.001)	-0.0685008	-0.264695	0.127694	0.100099	0.493771	Cigs	Male	GRS Ranking
LDL-C Low (0.001)	-0.0143479	-0.151229	0.122533	0.0698371	0.837223	Cigs	Female	GRS Ranking
LDL-C High (0.001)	0.23869	0.0382061	0.439175	0.102288	0.0196255	Cigs	Male	GRS Ranking
LDL-C High (0.001)	0.115649	-0.021267	0.252565	0.0698551	0.0978174	Cigs	Female	GRS Ranking
LDL-C Low (1/10000)	-0.261695	-0.812264	0.288875	0.280903	0.351538	Cigs	Male	GRS Ranking
LDL-C Low (1/10000)	0.115977	-0.467503	0.699457	0.297694	0.696845	Cigs	Female	GRS Ranking
LDL-C High (1/10000)	-0.15607	-0.830337	0.518197	0.344014	0.650066	Cigs	Male	GRS Ranking
LDL-C High (1/10000)	-0.0311687	-0.49245	0.430113	0.235348	0.894639	Cigs	Female	GRS Ranking
LDL-C Low (0.001)	0.190802	0.0240386	0.357566	0.0850835	0.0249311	Alcohol	Male	GRS Ranking
LDL-C Low (0.001)	0.170675	0.00305374	0.338297	0.0855213	0.0459699	Alcohol	Female	GRS Ranking
LDL-C High (0.001)	-0.0679808	-0.242602	0.10664	0.0890924	0.445445	Alcohol	Male	GRS Ranking
LDL-C High (0.001)	0.0967272	-0.0671542	0.260609	0.083613	0.24734	Alcohol	Female	GRS Ranking
LDL-C Low (1/10000)	-0.0206866	-0.43918	0.397807	0.213517	0.922818	Alcohol	Male	GRS Ranking
LDL-C Low (1/10000)	-0.0491943	-0.59956	0.501171	0.280799	0.860928	Alcohol	Female	GRS Ranking
LDL-C High (1/10000)	0.367615	-0.190262	0.925491	0.284631	0.196519	Alcohol	Male	GRS Ranking
LDL-C High (1/10000)	-0.0397937	-0.542227	0.462639	0.256343	0.876636	Alcohol	Female	GRS Ranking

### Sheet: STable10
MISALIGNMENT	BETA	OR	OR_LOWER	OR_HIGHER	SE	P	MASK	Sex	Method
LDL-C Low (0.001)	1.70282	5.48941	4.29468	7.01649	0.125226	4.11555e-42	APOB	Male	MAHALANOBIS
LDL-C Low (0.001)	1.66746	5.29869	4.10595	6.83792	0.130114	1.34443e-37	APOB	Female	MAHALANOBIS
LDL-C High (0.001)	NA	NA	NA	NA	NA	NA	APOB	Male	MAHALANOBIS
LDL-C High (0.001)	NA	NA	NA	NA	NA	NA	APOB	Female	MAHALANOBIS
LDL-C Low (0.05/n)	NA	NA	NA	NA	NA	NA	APOB	Male	MAHALANOBIS
LDL-C Low (0.05/n)	NA	NA	NA	NA	NA	NA	APOB	Female	MAHALANOBIS
LDL-C High (0.05/n)	NA	NA	NA	NA	NA	NA	APOB	Male	MAHALANOBIS
LDL-C High (0.05/n)	NA	NA	NA	NA	NA	NA	APOB	Female	MAHALANOBIS
LDL-C Low (0.001)	1.60818	4.99371	3.48033	7.16518	0.184211	2.54446e-18	PCSK9	Male	MAHALANOBIS
LDL-C Low (0.001)	NA	NA	NA	NA	NA	NA	PCSK9	Female	MAHALANOBIS
LDL-C High (0.001)	NA	NA	NA	NA	NA	NA	PCSK9	Male	MAHALANOBIS
LDL-C High (0.001)	NA	NA	NA	NA	NA	NA	PCSK9	Female	MAHALANOBIS
LDL-C Low (0.05/n)	2.51531	12.3705	4.99741	30.6215	0.462444	5.35304e-08	PCSK9	Male	MAHALANOBIS
LDL-C Low (0.05/n)	NA	NA	NA	NA	NA	NA	PCSK9	Female	MAHALANOBIS
LDL-C High (0.05/n)	NA	NA	NA	NA	NA	NA	PCSK9	Male	MAHALANOBIS
LDL-C High (0.05/n)	NA	NA	NA	NA	NA	NA	PCSK9	Female	MAHALANOBIS
LDL-C Low (0.001)	NA	NA	NA	NA	NA	NA	LDLR	Male	MAHALANOBIS
LDL-C Low (0.001)	NA	NA	NA	NA	NA	NA	LDLR	Female	MAHALANOBIS
LDL-C High (0.001)	1.45305	4.27612	2.27986	8.0203	0.320883	5.94681e-06	LDLR	Male	MAHALANOBIS
LDL-C High (0.001)	1.39019	4.01562	2.16594	7.44489	0.314967	1.01588e-05	LDLR	Female	MAHALANOBIS
LDL-C Low (0.05/n)	NA	NA	NA	NA	NA	NA	LDLR	Male	MAHALANOBIS
LDL-C Low (0.05/n)	NA	NA	NA	NA	NA	NA	LDLR	Female	MAHALANOBIS
LDL-C High (0.05/n)	NA	NA	NA	NA	NA	NA	LDLR	Male	MAHALANOBIS
LDL-C High (0.05/n)	NA	NA	NA	NA	NA	NA	LDLR	Female	MAHALANOBIS
LDL-C Low (2SD)	1.13439	3.10926	2.78681	3.46904	0.0558624	1.12012e-91	APOB	Male	GRS Residuals
LDL-C Low (2SD)	1.05444	2.87036	2.61556	3.14997	0.047427	1.65401e-109	APOB	Female	GRS Residuals
LDL-C High (2SD)	-0.106351	0.899109	0.556758	1.45197	0.244528	0.663618	APOB	Male	GRS Residuals
LDL-C High (2SD)	0.250824	1.28508	1.03136	1.60123	0.112219	0.0254095	APOB	Female	GRS Residuals
LDL-C Low (3SD)	1.77877	5.92259	5.06651	6.92331	0.0796536	1.83299e-110	APOB	Male	GRS Residuals
LDL-C Low (3SD)	1.73149	5.64904	4.93816	6.46226	0.068619	1.72561e-140	APOB	Female	GRS Residuals
LDL-C High (3SD)	NA	NA	NA	NA	NA	NA	APOB	Male	GRS Residuals
LDL-C High (3SD)	0.476453	1.61035	0.995915	2.60387	0.245177	0.0519793	APOB	Female	GRS Residuals
LDL-C Low (2SD)	1.0511	2.86078	2.38529	3.43107	0.0927432	8.9652e-30	PCSK9	Male	GRS Residuals
LDL-C Low (2SD)	0.842168	2.32139	1.98415	2.71596	0.0800898	7.34432e-26	PCSK9	Female	GRS Residuals
LDL-C High (2SD)	0.0907716	1.09502	0.582214	2.05949	0.32229	0.778215	PCSK9	Male	GRS Residuals
LDL-C High (2SD)	NA	NA	NA	NA	NA	NA	PCSK9	Female	GRS Residuals
LDL-C Low (3SD)	1.33179	3.78781	2.8174	5.09245	0.151006	1.15049e-18	PCSK9	Male	GRS Residuals
LDL-C Low (3SD)	0.915922	2.49908	1.7221	3.62661	0.189989	1.42889e-06	PCSK9	Female	GRS Residuals
LDL-C High (3SD)	NA	NA	NA	NA	NA	NA	PCSK9	Male	GRS Residuals
LDL-C High (3SD)	NA	NA	NA	NA	NA	NA	PCSK9	Female	GRS Residuals
LDL-C Low (2SD)	NA	NA	NA	NA	NA	NA	LDLR	Male	GRS Residuals
LDL-C Low (2SD)	NA	NA	NA	NA	NA	NA	LDLR	Female	GRS Residuals
LDL-C High (2SD)	0.856335	2.35452	1.56125	3.55084	0.209618	4.40343e-05	LDLR	Male	GRS Residuals
LDL-C High (2SD)	1.06378	2.89731	2.23386	3.7578	0.132679	1.0773e-15	LDLR	Female	GRS Residuals
LDL-C Low (3SD)	NA	NA	NA	NA	NA	NA	LDLR	Male	GRS Residuals
LDL-C Low (3SD)	NA	NA	NA	NA	NA	NA	LDLR	Female	GRS Residuals
LDL-C High (3SD)	1.19678	3.30944	1.79946	6.08648	0.310863	0.000118189	LDLR	Male	GRS Residuals
LDL-C High (3SD)	1.48615	4.42005	3.17337	6.15651	0.16906	1.4866e-18	LDLR	Female	GRS Residuals
LDL-C Low (1.5IQR)	1.11947	3.06323	2.7459	3.41724	0.0557974	1.55028e-89	APOB	Male	IQR
LDL-C Low (1.5IQR)	1.03194	2.8065	2.55607	3.08146	0.0476862	7.52407e-104	APOB	Female	IQR
LDL-C High (1.5IQR)	-0.11866	0.88811	0.54995	1.4342	0.244524	0.627485	APOB	Male	IQR
LDL-C High (1.5IQR)	0.235927	1.26608	1.0161	1.57756	0.11222	0.0355215	APOB	Female	IQR
LDL-C Low (3IQR)	2.33275	10.3063	6.11963	17.3572	0.265945	1.76188e-18	APOB	Male	IQR
LDL-C Low (3IQR)	2.05335	7.79399	4.11873	14.7488	0.325412	2.79017e-10	APOB	Female	IQR
LDL-C High (3IQR)	NA	NA	NA	NA	NA	NA	APOB	Male	IQR
LDL-C High (3IQR)	NA	NA	NA	NA	NA	NA	APOB	Female	IQR
LDL-C Low (1.5IQR)	1.00796	2.74	2.2752	3.29976	0.0948425	2.21498e-26	PCSK9	Male	IQR
LDL-C Low (1.5IQR)	0.855566	2.35271	2.01972	2.74059	0.0778598	4.33818e-28	PCSK9	Female	IQR
LDL-C High (1.5IQR)	0.0789717	1.08217	0.575426	2.03519	0.322253	0.806409	PCSK9	Male	IQR
LDL-C High (1.5IQR)	NA	NA	NA	NA	NA	NA	PCSK9	Female	IQR
LDL-C Low (3IQR)	2.32638	10.2408	5.67342	18.485	0.301318	1.15729e-14	PCSK9	Male	IQR
LDL-C Low (3IQR)	NA	NA	NA	NA	NA	NA	PCSK9	Female	IQR
LDL-C High (3IQR)	NA	NA	NA	NA	NA	NA	PCSK9	Male	IQR
LDL-C High (3IQR)	NA	NA	NA	NA	NA	NA	PCSK9	Female	IQR
LDL-C Low (1.5IQR)	NA	NA	NA	NA	NA	NA	LDLR	Male	IQR
LDL-C Low (1.5IQR)	NA	NA	NA	NA	NA	NA	LDLR	Female	IQR
LDL-C High (1.5IQR)	0.846598	2.3317	1.54554	3.51775	0.209807	5.45733e-05	LDLR	Male	IQR
LDL-C High (1.5IQR)	1.05269	2.86535	2.20949	3.7159	0.132617	2.05798e-15	LDLR	Female	IQR
LDL-C Low (3IQR)	NA	NA	NA	NA	NA	NA	LDLR	Male	IQR
LDL-C Low (3IQR)	NA	NA	NA	NA	NA	NA	LDLR	Female	IQR
LDL-C High (3IQR)	NA	NA	NA	NA	NA	NA	LDLR	Male	IQR
LDL-C High (3IQR)	1.87524	6.52238	3.24158	13.1237	0.356724	1.46557e-07	LDLR	Female	IQR
LDL-C Low (0.001)	1.85833	6.41302	5.40629	7.60723	0.0871266	6.09811e-101	APOB	Male	GRS Ranking
LDL-C Low (0.001)	1.84876	6.35194	5.49657	7.34041	0.0737936	1.61499e-138	APOB	Female	GRS Ranking
LDL-C High (0.001)	NA	NA	NA	NA	NA	NA	APOB	Male	GRS Ranking
LDL-C High (0.001)	0.592661	1.8088	1.11804	2.92631	0.24545	0.0157529	APOB	Female	GRS Ranking
LDL-C Low (1/10000)	2.62515	13.8066	8.93319	21.3387	0.22213	3.14768e-32	APOB	Male	GRS Ranking
LDL-C Low (1/10000)	2.0997	8.16371	5.21135	12.7887	0.22901	4.79315e-20	APOB	Female	GRS Ranking
LDL-C High (1/10000)	NA	NA	NA	NA	NA	NA	APOB	Male	GRS Ranking
LDL-C High (1/10000)	NA	NA	NA	NA	NA	NA	APOB	Female	GRS Ranking
LDL-C Low (0.001)	1.20174	3.32591	2.37947	4.6488	0.17085	2.00789e-12	PCSK9	Male	GRS Ranking
LDL-C Low (0.001)	0.843512	2.32452	1.48542	3.63762	0.228478	0.000222602	PCSK9	Female	GRS Ranking
LDL-C High (0.001)	NA	NA	NA	NA	NA	NA	PCSK9	Male	GRS Ranking
LDL-C High (0.001)	NA	NA	NA	NA	NA	NA	PCSK9	Female	GRS Ranking
LDL-C Low (1/10000)	1.67401	5.33349	3.23869	8.78321	0.254508	4.78698e-11	PCSK9	Male	GRS Ranking
LDL-C Low (1/10000)	NA	NA	NA	NA	NA	NA	PCSK9	Female	GRS Ranking
LDL-C High (1/10000)	NA	NA	NA	NA	NA	NA	PCSK9	Male	GRS Ranking
LDL-C High (1/10000)	NA	NA	NA	NA	NA	NA	PCSK9	Female	GRS Ranking
LDL-C Low (0.001)	NA	NA	NA	NA	NA	NA	LDLR	Male	GRS Ranking
LDL-C Low (0.001)	NA	NA	NA	NA	NA	NA	LDLR	Female	GRS Ranking
LDL-C High (0.001)	1.15872	3.18585	1.79078	5.66772	0.293913	8.06751e-05	LDLR	Male	GRS Ranking
LDL-C High (0.001)	1.61031	5.00437	3.64619	6.86847	0.161545	2.10028e-23	LDLR	Female	GRS Ranking
LDL-C Low (1/10000)	NA	NA	NA	NA	NA	NA	LDLR	Male	GRS Ranking
LDL-C Low (1/10000)	NA	NA	NA	NA	NA	NA	LDLR	Female	GRS Ranking
LDL-C High (1/10000)	NA	NA	NA	NA	NA	NA	LDLR	Male	GRS Ranking
LDL-C High (1/10000)	2.01322	7.48735	3.59242	15.6052	0.374689	7.74242e-08	LDLR	Female	GRS Ranking
LDL-C Low (0.001)	0.840361	2.3172	1.09617	4.89836	0.381908	0.0277765	T2D	Male	MAHALANOBIS
LDL-C Low (0.001)	0.760481	2.13931	0.475326	9.62839	0.767467	0.321735	T2D	Female	MAHALANOBIS
LDL-C High (0.001)	0.929436	2.53308	0.323004	19.8651	1.05078	0.376415	T2D	Male	MAHALANOBIS
LDL-C High (0.001)	1.95657	7.07505	1.38204	36.2193	0.833172	0.0188571	T2D	Female	MAHALANOBIS
LDL-C Low (0.05/n)	0.605408	1.832	0.136494	24.5887	1.32494	0.647719	T2D	Male	MAHALANOBIS
LDL-C Low (0.05/n)	NA	NA	NA	NA	NA	NA	T2D	Female	MAHALANOBIS
LDL-C Low (2SD)	0.859983	2.36312	1.89023	2.95431	0.11392	4.38564e-14	T2D	Male	GRS Residuals
LDL-C Low (2SD)	0.901696	2.46378	1.83343	3.31086	0.15077	2.22331e-09	T2D	Female	GRS Residuals
LDL-C High (2SD)	0.895164	2.44774	1.70358	3.51695	0.184913	1.29188e-06	T2D	Male	GRS Residuals
LDL-C High (2SD)	1.21421	3.36763	2.21893	5.111	0.21285	1.16666e-08	T2D	Female	GRS Residuals
LDL-C Low (3SD)	0.973614	2.6475	1.62053	4.32527	0.250439	0.000101229	T2D	Male	GRS Residuals
LDL-C Low (3SD)	0.867186	2.3802	1.23916	4.57193	0.333035	0.00921733	T2D	Female	GRS Residuals
LDL-C High (3SD)	2.02627	7.5857	3.19197	18.0274	0.441646	4.47555e-06	T2D	Male	GRS Residuals
LDL-C High (3SD)	1.53153	4.62525	1.46037	14.649	0.588184	0.00921893	T2D	Female	GRS Residuals
LDL-C Low (2SD)	1.03575	2.81723	2.38722	3.3247	0.0845025	1.53925e-34	CAD	Male	GRS Residuals
LDL-C Low (2SD)	0.872944	2.39395	1.9496	2.93956	0.104754	7.86443e-17	CAD	Female	GRS Residuals
LDL-C High (2SD)	-0.00239579	0.997607	0.817666	1.21715	0.101482	0.981165	CAD	Male	GRS Residuals
LDL-C High (2SD)	0.477629	1.61225	1.25851	2.06541	0.126377	0.000157213	CAD	Female	GRS Residuals
LDL-C Low (3SD)	1.13846	3.12197	2.03387	4.79219	0.218635	1.91771e-07	CAD	Male	GRS Residuals
LDL-C Low (3SD)	0.664142	1.94282	1.1234	3.35993	0.279479	0.0174845	CAD	Female	GRS Residuals
LDL-C High (3SD)	0.010043	1.01009	0.614353	1.66075	0.253688	0.968422	CAD	Male	GRS Residuals
LDL-C High (3SD)	0.317499	1.37369	0.733835	2.57145	0.319883	0.32093	CAD	Female	GRS Residuals
LDL-C Low (1.5IQR)	0.888237	2.43084	1.95191	3.02728	0.111953	2.12226e-15	T2D	Male	IQR
LDL-C Low (1.5IQR)	0.859403	2.36175	1.7609	3.16762	0.149785	9.60323e-09	T2D	Female	IQR
LDL-C High (1.5IQR)	0.872994	2.39407	1.68438	3.40277	0.179386	1.13558e-06	T2D	Male	IQR
LDL-C High (1.5IQR)	1.21979	3.38649	2.26717	5.05843	0.204726	2.55056e-09	T2D	Female	IQR
LDL-C Low (3IQR)	0.931884	2.53929	0.518267	12.4414	0.810791	0.250411	T2D	Male	IQR
LDL-C Low (3IQR)	1.67274	5.32676	0.502306	56.4883	1.20474	0.164994	T2D	Female	IQR
LDL-C High (3IQR)	-7.50842	0.000548447	3.48052e-125	NA	142.381	0.957943	T2D	Male	IQR
LDL-C High (3IQR)	-8.34246	0.000238185	7.38686e-135	NA	153.32	0.956607	T2D	Female	IQR
LDL-C Low (1.5IQR)	1.09651	2.99371	2.54647	3.5195	0.0825536	2.92621e-40	CAD	Male	IQR
LDL-C Low (1.5IQR)	0.886089	2.42563	1.98133	2.96955	0.103224	9.15457e-18	CAD	Female	IQR
LDL-C High (1.5IQR)	-0.033677	0.966884	0.795506	1.17518	0.0995407	0.735119	CAD	Male	IQR
LDL-C High (1.5IQR)	0.462376	1.58784	1.24607	2.02336	0.123665	0.000184806	CAD	Female	IQR
LDL-C Low (3IQR)	0.884961	2.42289	0.448972	13.0752	0.86008	0.303513	CAD	Male	IQR
LDL-C Low (3IQR)	NA	NA	NA	NA	NA	NA	CAD	Female	IQR
LDL-C High (3IQR)	-0.927935	0.395369	0.0409661	3.81576	1.15667	0.422411	CAD	Male	IQR
LDL-C High (3IQR)	0.931982	2.53954	0.461625	13.9707	0.86989	0.283999	CAD	Female	IQR
LDL-C Low (0.001)	0.592385	1.8083	1.04234	3.13711	0.28108	0.0350717	T2D	Male	GRS Ranking
LDL-C Low (0.001)	0.660607	1.93597	0.912697	4.10647	0.383652	0.0850893	T2D	Female	GRS Ranking
LDL-C High (0.001)	2.33012	10.2792	3.92588	26.9142	0.491088	2.08693e-06	T2D	Male	GRS Ranking
LDL-C High (0.001)	0.420262	1.52236	0.196009	11.8239	1.04585	0.687802	T2D	Female	GRS Ranking
LDL-C Low (1/10000)	0.444466	1.55966	0.439367	5.53644	0.64637	0.491684	T2D	Male	GRS Ranking
LDL-C Low (1/10000)	0.770052	2.15988	0.25712	18.1436	1.08585	0.478219	T2D	Female	GRS Ranking
LDL-C High (1/10000)	NA	NA	NA	NA	NA	NA	T2D	Male	GRS Ranking
LDL-C High (1/10000)	NA	NA	NA	NA	NA	NA	T2D	Female	GRS Ranking
LDL-C Low (0.001)	0.931354	2.53794	1.56912	4.10496	0.245327	0.000146829	CAD	Male	GRS Ranking
LDL-C Low (0.001)	0.432871	1.54168	0.80408	2.95589	0.332106	0.192434	CAD	Female	GRS Ranking
LDL-C High (0.001)	0.228418	1.25661	0.728255	2.16829	0.278327	0.411828	CAD	Male	GRS Ranking
LDL-C High (0.001)	0.476453	1.61035	0.818274	3.16915	0.345414	0.167781	CAD	Female	GRS Ranking
LDL-C Low (1/10000)	0.606493	1.83399	0.481698	6.98262	0.682108	0.373925	CAD	Male	GRS Ranking
LDL-C Low (1/10000)	NA	NA	NA	NA	NA	NA	CAD	Female	GRS Ranking
LDL-C High (1/10000)	1.14888	3.15465	0.751608	13.2407	0.731846	0.116453	CAD	Male	GRS Ranking
LDL-C High (1/10000)	1.84309	6.31604	1.6258	24.5371	0.692395	0.00776985	CAD	Female	GRS Ranking
